# Proteomic analysis reveals the dominant effect of ipomoeassin F on the synthesis of membrane and secretory proteins in triple-negative breast cancer cells

**DOI:** 10.1101/2024.07.28.605505

**Authors:** Brihget Sicairos, Jianhong Zhou, Zhijian Hu, Qingyang Zhang, Wei Q Shi, Yuchun Du

**Affiliations:** Department of Biological Sciences, University of Arkansas, Fayetteville, Arkansas 72701, USA; Feinstein Institute for Medical Research, Northwell Health, 350 Community Dr., Manhasset, New York, 11030, USA; Department of Mathematical Sciences, University of Arkansas, Fayetteville, Arkansas 72701, USA; Department of Chemistry, Ball State University, Muncie, Indiana 47306, USA

## Abstract

Ipomoeassin F (Ipom-F) is a natural compound with embedded carbohydrates that exhibits a potent cytotoxic effect on triple-negative breast cancer (TNBC) cells. The mechanism behind this selective potency remains unclear. To elucidate this mechanism, we analyzed the proteome profiles of the TNBC MDA-MB-231 cells after exposure to Ipom-F at different time points and increasing doses using a quantitative proteomic method. Our proteomic data demonstrate that the major effect of Ipom-F on MDA-MB-231 cells is the inhibition of membrane and secreted protein expression. Our proteomic data are consistent with the recently uncovered molecular mechanism of action of Ipom-F, which binds to Sec61-α and inhibits the co-translational import of proteins into the endoplasmic reticulum. We have defined a subset of membrane and secreted proteins particularly sensitive to Ipom-F. Analysis of the expression of these Ipom-F-sensitive proteins in cancer cell lines and breast cancer tissues demonstrates that some of these proteins are upregulated in TNBC cells. Thus, it is likely that TNBC cells may have adapted to the elevated levels of some proteins identified as sensitive to Ipom-F in this study; inhibition of the expression of these proteins leads to a crisis in proliferation and/or survival for the cells.
