## Supplementary Table 3 for "Proteomic analysis reveals the dominant effect of ipomoeassin F on the synthesis of membrane and secretory proteins in triple-negative breast cancer cells"

### Sheet: Sheet1
Supplementary Table 3. Ipom-F-regulated proteins identified in time course studies (Ipom-F-upregulated proteins are in bold and listed at the bottom of the table)
UniProt IDs	Protein names	Gene names	Number of Peptides	SILAC ratios at 4 h	SILAC ratios at 8 h	SILAC ratios at 12 h	SILAC ratios at 16 h
P35625	Metalloproteinase inhibitor 3	TIMP3	5	0.44553	0.22926	0.26154	0.16679
P04233	HLA class II histocompatibility antigen gamma chain	CD74	6	0.42189	0.23584	0.21592	0.1361
P01037	Cystatin-SN	CST1	5	0.36856	0.27987	0.28246	0.23886
P01036	Cystatin-S	CST4	6	0.45168	0.30598	0.40878	0.31731
Q16270	Insulin-like growth factor-binding protein 7	IGFBP7	6	0.33386	0.35723	0.46197	0.51127
O75976	Carboxypeptidase D	CPD	17	0.69527	0.40744	0.30264	0.18474
Q08380	Galectin-3-binding protein	LGALS3BP	6	0.58317	0.41098	0.49354	0.42199
P01903	HLA class II histocompatibility antigen, DR alpha chain	HLA-DRA	3	0.44784	0.43124	0.27627	0.27611
P61769	Beta-2-microglobulin	B2M	3	0.69869	0.46709	0.4534	0.31631
P01911	HLA class II histocompatibility antigen, DRB1-15 beta chain	HLA-DRB1	4	0.37394	0.48615	0.33584	0.21335
P04439	HLA class I histocompatibility antigen, A-3 alpha chain	HLA-A	10	0.65058	0.49947	0.54125	0.42045
Q8NBJ4	Golgi membrane protein 1	GOLM1	4	0.60413	0.5048	0.37143	0.36783
P01889	HLA class I histocompatibility antigen, B-7 alpha chain	HLA-B	8	0.58933	0.52119	0.50801	0.39834
P05362	Intercellular adhesion molecule 1	ICAM1	10	0.79195	0.53291	0.72449	0.40616
P01034	Cystatin-C	CST3	4	0.6422	0.5341	0.74616	0.70305
P08648	Integrin alpha-5	ITGA5	6	0.72481	0.54128	0.50119	0.37079
O14786	Neuropilin-1	NRP1	5	0.53617	0.55077	0.59594	0.70615
P10321	HLA class I histocompatibility antigen, Cw-7 alpha chain	HLA-C	7	0.67977	0.55459	0.5053	0.43253
P28799	Granulins	GRN	7	0.79853	0.57095	0.46342	0.38704
Q8IY67	Ribonucleoprotein PTB-binding 1	RAVER1	3	0.74362	0.5791	0.5865	0.45445
Q9Y6H1	Coiled-coil-helix-coiled-coil-helix domain-containing protein 2	CHCHD2	4	0.5743	0.60215	0.703	0.6882
Q9HC07	Transmembrane protein 165	TMEM165	6	0.5657	0.60325	0.58381	0.56271
Q13443	Disintegrin and metalloproteinase domain-containing protein 9	ADAM9	5	0.73565	0.60523	0.56743	0.58307
Q14061	Cytochrome c oxidase copper chaperone	COX17	2	0.56665	0.61616	0.67143	0.59419
O15118	Niemann-Pick C1 protein	NPC1	11	0.73881	0.61934	0.529	0.53137
P17096	High mobility group protein HMG-I/HMG-Y	HMGA1	6	0.60272	0.62278	0.6123	0.657
Q9NPA0	ER membrane protein complex subunit 7	EMC7	7	0.7203	0.62299	0.59422	0.51407
Q92504	Zinc transporter SLC39A7	SLC39A7	2	0.67541	0.6242	0.66015	0.57413
P13674	Prolyl 4-hydroxylase subunit alpha-1	P4HA1	9	0.79921	0.63545	0.63629	0.42015
P13726	Tissue factor	F3	6	0.76161	0.64574	0.47491	0.31073
P05121	Plasminogen activator inhibitor 1	SERPINE1	7	0.74678	0.65427	0.47519	0.20721
P13987	CD59 glycoprotein	CD59	5	0.77398	0.65797	0.64191	0.56329
Q02818	Nucleobindin-1	NUCB1	7	0.72427	0.66066	0.59176	0.50764
Q9NS25	Sperm protein associated with the nucleus on the X chromosome B/F	SPANXB1	3	0.77087	0.66724	0.74942	0.6958
P18859	ATP synthase-coupling factor 6, mitochondrial	ATP5J	7	0.68523	0.66867	0.65382	0.74819
P61916	Epididymal secretory protein E1	NPC2	10	0.76522	0.67724	0.6631	0.60432
P22413	Ectonucleotide pyrophosphatase/phosphodiesterase family member 1	ENPP1	7	0.76795	0.67727	0.49738	0.541
P42330	Aldo-keto reductase family 1 member C3	AKR1C3	12	0.69175	0.67814	0.59405	0.67714
Q12913	Receptor-type tyrosine-protein phosphatase eta	PTPRJ	10	0.64916	0.67852	0.45451	0.47053
Q9BWS9	Chitinase domain-containing protein 1	CHID1	4	0.77463	0.6818	0.70832	0.58726
O15533	Tapasin	TAPBP	4	0.72462	0.69115	0.6175	0.62909
P07602	Prosaposin	PSAP	13	0.72677	0.70223	0.6066	0.54578
P52943	Cysteine-rich protein 2	CRIP2	3	0.71161	0.70278	0.77023	0.71659
O14773	Tripeptidyl-peptidase 1	TPP1	5	0.73536	0.70328	0.57204	0.50884
P56385	ATP synthase subunit e, mitochondrial	ATP5I	3	0.66028	0.70548	0.57764	0.76983
Q6ZXV5	Transmembrane and TPR repeat-containing protein 3	TMTC3	7	0.76497	0.70607	0.58828	0.65066
Q96C90	Protein phosphatase 1 regulatory subunit 14B	PPP1R14B	3	0.60297	0.70717	0.7105	0.65874
P05026	Sodium/potassium-transporting ATPase subunit beta-1	ATP1B1	8	0.70448	0.70865	0.60466	0.45478
Q92896	Golgi apparatus protein 1	GLG1	15	0.6062	0.70925	0.53482	0.62512
P07339	Cathepsin D	CTSD	18	0.73629	0.70956	0.60687	0.53164
P57737	Coronin-7	CORO7	3	0.6437	0.71173	0.78204	0.72902
Q9HD45	Transmembrane 9 superfamily member 3	TM9SF3	7	0.76549	0.71213	0.66116	0.67107
Q99570	Phosphoinositide 3-kinase regulatory subunit 4	PIK3R4	4	0.61957	0.71373	0.75168	0.66346
O95168	NADH dehydrogenase [ubiquinone] 1 beta subcomplex subunit 4	NDUFB4	6	0.74751	0.7142	0.71114	0.70827
Q8NC56	LEM domain-containing protein 2	LEMD2	14	0.79305	0.71517	0.79284	0.72917
P52926	High mobility group protein HMGI-C	HMGA2	4	0.77587	0.72038	0.6118	0.64746
P54709	Sodium/potassium-transporting ATPase subunit beta-3	ATP1B3	9	0.71612	0.72097	0.57873	0.55053
P27824	Calnexin	CANX	20	0.77644	0.72107	0.6128	0.60209
P50897	Palmitoyl-protein thioesterase 1	PPT1	4	0.79855	0.72384	0.52643	0.48832
O95994	Anterior gradient protein 2 homolog	AGR2	7	0.65287	0.72908	0.53043	0.61201
Q9H6U8	Alpha-1,2-mannosyltransferase ALG9	ALG9	5	0.69902	0.73467	0.68453	0.49404
P05023	Sodium/potassium-transporting ATPase subunit alpha-1	ATP1A1	41	0.79279	0.7348	0.67883	0.61535
P17301	Integrin alpha-2	ITGA2	31	0.75157	0.73488	0.64002	0.64545
O14684	Prostaglandin E synthase	PTGES	2	0.79585	0.73812	0.72149	0.7066
Q8TCJ2	Dolichyl-diphosphooligosaccharide--protein glycosyltransferase subunit STT3B	STT3B	10	0.75295	0.73885	0.65479	0.64875
O15347	High mobility group protein B3	HMGB3	16	0.69177	0.74031	0.73617	0.79318
Q6P1X6	UPF0598 protein C8orf82	C8orf82	3	0.75009	0.74723	0.76326	0.64242
P07858	Cathepsin B	CTSB	7	0.74441	0.75193	0.61689	0.54956
P16070	CD44 antigen	CD44	8	0.77158	0.75252	0.62808	0.60573
P80723	Brain acid soluble protein 1	BASP1	11	0.73623	0.75449	0.69618	0.7588
O43292	Glycosylphosphatidylinositol anchor attachment 1 protein	GPAA1	4	0.75947	0.75846	0.70116	0.58222
P49006	MARCKS-related protein	MARCKSL1	4	0.70981	0.76035	0.68024	0.68928
Q969X5	Endoplasmic reticulum-Golgi intermediate compartment protein 1	ERGIC1	8	0.75631	0.77229	0.68256	0.59075
P07203	Glutathione peroxidase 1	GPX1	7	0.70382	0.77711	0.68814	0.70019
Q99805	Transmembrane 9 superfamily member 2	TM9SF2	7	0.75764	0.77826	0.65726	0.69855
O96005	Cleft lip and palate transmembrane protein 1	CLPTM1	10	0.75058	0.77893	0.48276	0.5029
P30044	Peroxiredoxin-5, mitochondrial	PRDX5	13	0.79624	0.78138	0.7879	0.77062
O76024	Wolframin	WFS1	13	0.79935	0.78198	0.63325	0.68123
P56134	ATP synthase subunit f, mitochondrial	ATP5J2	4	0.77037	0.78767	0.67026	0.70795
Q92597	Protein NDRG1	NDRG1	8	0.78023	0.78997	0.70093	0.61045
P22676	Calretinin	CALB2	7	0.71836	0.79135	0.67956	0.7327
P06576	ATP synthase subunit beta, mitochondrial	ATP5B	23	0.72827	0.79503	0.72159	0.76434
P37235	Hippocalcin-like protein 1	HPCAL1	14	0.77096	0.79665	0.79198	0.73624
P48047	ATP synthase subunit O, mitochondrial	ATP5O	9	0.73698	0.79727	0.66875	0.79487
O15270	Serine palmitoyltransferase 2	SPTLC2	4	1.5526	1.2128	1.762	1.3157
P33552	Cyclin-dependent kinases regulatory subunit 2	CKS2	2	1.2299	1.2319	1.4706	1.5589
Q9BZJ0	Crooked neck-like protein 1	CRNKL1	7	1.2007	1.2332	1.2027	1.2543
Q9UDY4	DnaJ homolog subfamily B member 4	DNAJB4	4	1.3753	1.2384	1.3503	1.3826
Q9NVN8	Guanine nucleotide-binding protein-like 3-like protein	GNL3L	5	1.2276	1.2479	1.3498	1.2451
Q9BPX3	Condensin complex subunit 3	NCAPG	13	1.2395	1.2565	1.2407	1.3027
P52657	Transcription initiation factor IIA subunit 2	GTF2A2	2	1.3179	1.2644	1.2725	1.2237
O75190	DnaJ homolog subfamily B member 6	DNAJB6	7	1.2104	1.2708	1.4953	1.4779
P49354	Protein farnesyltransferase/geranylgeranyltransferase type-1 subunit alpha	FNTA	5	1.2515	1.2851	1.3214	1.3212
Q9BXS6	Nucleolar and spindle-associated protein 1	NUSAP1	5	1.2154	1.2978	1.5484	1.4716
Q15003	Condensin complex subunit 2	NCAPH	10	1.215	1.3168	1.286	1.3174
P50748	Kinetochore-associated protein 1	KNTC1	8	1.2162	1.4038	1.3539	1.3711
Q9BZD4	Kinetochore protein Nuf2	NUF2	5	1.3386	1.5427	1.4381	1.7624
O14777	Kinetochore protein NDC80 homolog	NDC80	9	1.3447	1.5448	1.8439	1.8102
