## Supplementary Table 4 for "Proteomic analysis reveals the dominant effect of ipomoeassin F on the synthesis of membrane and secretory proteins in triple-negative breast cancer cells"

### Sheet: Sheet1
Supplementary Table 4. Ipom-F-regulated proteins identified in dose curve studies (Ipom-F-upregulated proteins are in bold and listed at the bottom of the table)
UniProt IDs	Protein names	Gene names	Number of Peptides	SILAC ratios at 3 nM	SILAC ratios at 6 nM	SILAC ratios at 18 nM	SILAC ratios at 54 nM
P22692	Insulin-like growth factor-binding protein 4	IGFBP4	4	0.53212	0.4083	0.28607	0.2257
P04233	HLA class II histocompatibility antigen gamma chain	CD74	6	0.46154	0.34993	0.28677	0.2607
Q16270	Insulin-like growth factor-binding protein 7	IGFBP7	7	0.63728	0.64772	0.37673	0.38459
O75976	Carboxypeptidase D	CPD	12	0.55929	0.53472	0.39396	0.3311
Q03405	Urokinase plasminogen activator surface receptor	PLAUR	6	0.405	0.50399	0.409	0.37899
P13726	Tissue factor	F3	9	0.6996	0.58432	0.48484	0.43364
P08648	Integrin alpha-5	ITGA5	7	0.56987	0.57437	0.51399	0.56789
O15118	Niemann-Pick C1 protein	NPC1	6	0.75067	0.67226	0.52387	0.59739
O96005	Cleft lip and palate transmembrane protein 1	CLPTM1	6	0.65299	0.76913	0.54161	0.60381
P53801	Pituitary tumor-transforming gene 1 protein-interacting protein	PTTG1IP	4	0.61582	0.62597	0.54537	0.56223
O95994	Anterior gradient protein 2 homolog	AGR2	6	0.64603	0.61824	0.54595	0.61159
P22413	Ectonucleotide pyrophosphatase/phosphodiesterase family member 1	ENPP1	6	0.6611	0.6498	0.5687	0.53784
P54709	Sodium/potassium-transporting ATPase subunit beta-3	ATP1B3	7	0.64608	0.70659	0.56919	0.57385
P61769	Beta-2-microglobulin	B2M	4	0.75031	0.64743	0.57412	0.46473
P01889	HLA class I histocompatibility antigen, B-7 alpha chain	HLA-B	11	0.79376	0.68301	0.5858	0.54839
Q13308	Inactive tyrosine-protein kinase 7	PTK7	17	0.78911	0.6361	0.60125	0.50558
O76024	Wolframin	WFS1	9	0.72118	0.73155	0.60215	0.64298
Q8WVX9	Fatty acyl-CoA reductase 1	FAR1	5	0.58735	0.70429	0.61034	0.64154
Q9NYJ1	Cytochrome c oxidase assembly factor 4 homolog, mitochondrial	COA4	5	0.57868	0.52738	0.61968	0.55385
P17900	Ganglioside GM2 activator	GM2A	3	0.77749	0.6672	0.62737	0.54951
P13987	CD59 glycoprotein	CD59	4	0.72319	0.762	0.65008	0.67702
P21589	5-nucleotidase	NT5E	22	0.74118	0.61767	0.65298	0.59545
P04844	Dolichyl-diphosphooligosaccharide--protein glycosyltransferase subunit 2	RPN2	10	0.70123	0.73163	0.65348	0.71165
Q562R1	Beta-actin-like protein 2	ACTBL2	12	0.62606	0.61224	0.6561	0.6045
Q9NS25	Sperm protein associated with the nucleus on the X chromosome B/F	SPANXB1	5	0.704	0.7307	0.66003	0.67986
O00622	Protein CYR61	CYR61	6	0.48827	0.34254	0.66222	0.51346
Q14657	EKC/KEOPS complex subunit LAGE3	LAGE3	2	0.67509	0.70902	0.66808	0.74643
P11717	Cation-independent mannose-6-phosphate receptor	IGF2R	28	0.79277	0.64492	0.67941	0.60747
P07858	Cathepsin B	CTSB	5	0.60577	0.65166	0.68145	0.62946
P07602	Prosaposin	PSAP	13	0.78097	0.76535	0.68469	0.6994
Q9NYU2	UDP-glucose:glycoprotein glucosyltransferase 1	UGGT1	22	0.7832	0.70904	0.70084	0.70946
P80723	Brain acid soluble protein 1	BASP1	19	0.74005	0.77512	0.71011	0.78251
P61916	Epididymal secretory protein E1	NPC2	8	0.79986	0.76435	0.71576	0.67862
P43307	Translocon-associated protein subunit alpha	SSR1	2	0.66668	0.65832	0.71673	0.67518
P13051	Uracil-DNA glycosylase	UNG	4	0.69071	0.73061	0.72151	0.74826
Q9UIQ6	Leucyl-cystinyl aminopeptidase	LNPEP	14	0.7108	0.6875	0.72516	0.71006
O94919	Endonuclease domain-containing 1 protein	ENDOD1	5	0.71982	0.67381	0.73073	0.76523
Q9C004	Protein sprouty homolog 4	SPRY4	3	0.78203	0.79751	0.73136	0.78102
Q15084	Protein disulfide-isomerase A6	PDIA6	19	0.7717	0.73966	0.73191	0.67731
Q92597	Protein NDRG1	NDRG1	8	0.74271	0.70777	0.73532	0.73311
Q14697	Neutral alpha-glucosidase AB	GANAB	33	0.79701	0.77671	0.73849	0.77031
P15924	Desmoplakin	DSP	20	0.47536	0.64484	0.74063	0.72961
P61009	Signal peptidase complex subunit 3	SPCS3	3	0.79418	0.76792	0.7428	0.75348
Q96C90	Protein phosphatase 1 regulatory subunit 14B	PPP1R14B	3	0.7196	0.79404	0.74402	0.71107
P13674	Prolyl 4-hydroxylase subunit alpha-1	P4HA1	11	0.7119	0.74303	0.75207	0.69851
Q99470	Stromal cell-derived factor 2	SDF2	4	0.68813	0.71399	0.76185	0.79679
Q13162	Peroxiredoxin-4	PRDX4	8	0.79494	0.77567	0.76921	0.7647
O60732	Melanoma-associated antigen C1	MAGEC1	4	0.61715	0.69863	0.77061	0.69482
Q9UHN6	Transmembrane protein 2	TMEM2	7	0.76294	0.74907	0.77474	0.64735
P13667	Protein disulfide-isomerase A4	PDIA4	37	0.79849	0.78925	0.78111	0.7488
Q15942	Zyxin	ZYX	14	0.74814	0.75339	0.78333	0.78917
Q96A33	Coiled-coil domain-containing protein 47	CCDC47	11	0.73968	0.73943	0.78663	0.76966
A0A0B4J2F0	Protein PIGBOS1	PIGBOS1	2	1.2322	1.226	1.2775	1.3185
Q96PU5	E3 ubiquitin-protein ligase NEDD4-like	NEDD4L	10	1.2009	1.3733	1.2969	1.3182
P61024	Cyclin-dependent kinases regulatory subunit 1	CKS1B	2	1.3647	1.3013	1.3256	1.3008
Q15041	ADP-ribosylation factor-like protein 6-interacting protein 1	ARL6IP1	3	1.2642	1.3254	1.3507	1.356
Q53EZ4	Centrosomal protein of 55 kDa	CEP55	5	1.2624	1.2828	1.4337	1.4395
Q86VI3	Ras GTPase-activating-like protein IQGAP3	IQGAP3	17	1.5636	1.4037	1.4361	1.396
Q96R06	Sperm-associated antigen 5	SPAG5	6	1.4955	1.4097	1.4456	1.7183
P09914	Interferon-induced protein with tetratricopeptide repeats 1	IFIT1	13	1.3799	1.2797	1.4774	1.2834
Q86SQ0	Pleckstrin homology-like domain family B member 2	PHLDB2	4	1.4182	1.3363	1.489	1.2956
Q9Y448	Small kinetochore-associated protein	KNSTRN	3	1.4067	1.3714	1.4994	1.6093
P09913	Interferon-induced protein with tetratricopeptide repeats 2	IFIT2	11	1.2077	1.223	1.5038	1.3229
