## Supplementary Table 5 for "Proteomic analysis reveals the dominant effect of ipomoeassin F on the synthesis of membrane and secretory proteins in triple-negative breast cancer cells"

### Sheet: Sheet2
Supplementary Table 5. Functional annotation analysis by DAVID using GOTERM_BP_DIRECT and GOTERM_MF_DIRECT for Ipom-F downregulated proteins identified in time course studies
Annotation Cluster 1	Enrichment Score: 5.26	Count	P_Value	Fold Change
GOTERM_MF_DIRECT	proton-transporting ATP synthase activity, rotational mechanism	5	1.3e-06	59
GOTERM_BP_DIRECT	proton motive force-driven ATP synthesis	5	3.7e-06	46
GOTERM_BP_DIRECT	proton motive force-driven mitochondrial ATP synthesis	6	8.1e-06	22
GOTERM_BP_DIRECT	proton transmembrane transport	7	2.3e-05	12
Annotation Cluster 2	Enrichment Score: 4.38	Count	P_Value	Fold Change
GOTERM_MF_DIRECT	peptide antigen binding	7	2.8e-07	26
GOTERM_BP_DIRECT	peptide antigen assembly with MHC class I protein complex	3	0.00034	100
GOTERM_BP_DIRECT	antigen processing and presentation of endogenous peptide antigen via MHC class I	3	0.00073	72
Annotation Cluster 3	Enrichment Score: 3.95	Count	P_Value	Fold Change
GOTERM_MF_DIRECT	peptide antigen binding	7	2.8e-07	26
GOTERM_BP_DIRECT	positive regulation of T cell mediated cytotoxicity	6	6.9e-07	35
GOTERM_MF_DIRECT	MHC class II protein complex binding	5	4.7e-06	44
GOTERM_BP_DIRECT	antigen processing and presentation of exogenous peptide antigen via MHC class II	5	7.6e-06	39
GOTERM_BP_DIRECT	peptide antigen assembly with MHC class II protein complex	3	0.0019	45
GOTERM_BP_DIRECT	positive regulation of immune response	3	0.01	20
GOTERM_BP_DIRECT	positive regulation of T cell activation	3	0.011	19
GOTERM_BP_DIRECT	immune response	7	0.018	3.3
Annotation Cluster 4	Enrichment Score: 3.63	Count	P_Value	Fold Change
GOTERM_MF_DIRECT	peptide antigen binding	7	2.8e-07	26
GOTERM_BP_DIRECT	positive regulation of T cell mediated cytotoxicity	6	6.9e-07	35
GOTERM_BP_DIRECT	antigen processing and presentation	6	1.1e-06	32
GOTERM_MF_DIRECT	TAP binding	3	5.2e-05	240
GOTERM_BP_DIRECT	antigen processing and presentation of endogenous peptide antigen via MHC class Ib	4	7.2e-05	48
GOTERM_BP_DIRECT	antigen processing and presentation of endogenous peptide antigen via MHC class I via ER pathway, TAP-independent	4	7.2e-05	48
GOTERM_BP_DIRECT	antigen processing and presentation of peptide or polysaccharide antigen via MHC class II	4	7.2e-05	48
GOTERM_BP_DIRECT	detection of bacterium	3	0.0011	60
GOTERM_MF_DIRECT	T cell receptor binding	3	0.0011	59
GOTERM_MF_DIRECT	MHC class II receptor activity	3	0.0013	54
GOTERM_MF_DIRECT	signaling receptor binding	7	0.0046	4.5
GOTERM_BP_DIRECT	immune response	7	0.018	3.3
GOTERM_BP_DIRECT	innate immune response	7	0.023	3.1
Annotation Cluster 5	Enrichment Score: 2.52	Count	P_Value	Fold Change
GOTERM_BP_DIRECT	membrane repolarization	3	0.0011	60
GOTERM_BP_DIRECT	sodium ion export across plasma membrane	3	0.0019	45
GOTERM_BP_DIRECT	intracellular potassium ion homeostasis	3	0.0019	45
GOTERM_BP_DIRECT	intracellular sodium ion homeostasis	3	0.004	31
GOTERM_BP_DIRECT	potassium ion import across plasma membrane	3	0.015	16
Annotation Cluster 6	Enrichment Score: 2.3	Count	P_Value	Fold Change
GOTERM_BP_DIRECT	symbiont entry into host cell	7	4.1e-06	16
GOTERM_MF_DIRECT	virus receptor activity	5	0.00036	15
GOTERM_BP_DIRECT	cell adhesion mediated by integrin	4	0.00063	23
GOTERM_BP_DIRECT	cell adhesion	8	0.0053	3.7
GOTERM_BP_DIRECT	cell-matrix adhesion	4	0.01	8.8
GOTERM_BP_DIRECT	integrin-mediated signaling pathway	4	0.01	8.8
GOTERM_MF_DIRECT	integrin binding	4	0.031	5.8
GOTERM_MF_DIRECT	transmembrane signaling receptor activity	4	0.041	5.2
Annotation Cluster 7	Enrichment Score: 2.09	Count	P_Value	Fold Change
GOTERM_BP_DIRECT	cholesterol storage	3	0.00025	120
GOTERM_BP_DIRECT	intracellular cholesterol transport	3	0.0015	52
GOTERM_BP_DIRECT	cholesterol transport	3	0.0043	30
GOTERM_BP_DIRECT	cholesterol efflux	3	0.0067	24
GOTERM_BP_DIRECT	gene expression	4	0.02	6.8
GOTERM_MF_DIRECT	cholesterol binding	3	0.022	13
GOTERM_BP_DIRECT	cholesterol metabolic process	3	0.05	8.3
