## Supplementary Table 6 for "Proteomic analysis reveals the dominant effect of ipomoeassin F on the synthesis of membrane and secretory proteins in triple-negative breast cancer cells"

### Sheet: Sheet1
Supplementary Table 6. Functional annotation analysis by DAVID using GOTERM_BP_DIRECT and GOTERM_MF_DIRECT for Ipom-F downregulated proteins identified in dose curve studies
Annotation Cluster 1	Enrichment Score: 2.63	Count	P_Value	Fold Change
GOTERM_BP_DIRECT	lysosomal transport	4	2.9e-05	65
GOTERM_BP_DIRECT	liver development	3	0.021	13
GOTERM_MF_DIRECT	signaling receptor activity	4	0.022	6.6
Annotation Cluster 2	Enrichment Score: 2.48	Count	P_Value	Fold Change
GOTERM_BP_DIRECT	cholesterol storage	3	0.0001	190
GOTERM_BP_DIRECT	intracellular cholesterol transport	3	0.00061	80
GOTERM_BP_DIRECT	cholesterol transport	3	0.0018	47
GOTERM_BP_DIRECT	cholesterol efflux	3	0.0028	37
GOTERM_BP_DIRECT	gene expression	4	0.0061	11
GOTERM_MF_DIRECT	cholesterol binding	3	0.0093	20
GOTERM_BP_DIRECT	cholesterol metabolic process	3	0.022	13
GOTERM_BP_DIRECT	cholesterol homeostasis	3	0.034	10
